# Phylosymbiosis in the making: Discordant developmental emergence of evolutionary signatures in the mammalian gut microbiome and host transcriptome

**DOI:** 10.1101/2025.10.13.682227

**Authors:** Elizabeth N. Rudzki, Eldin Jašarević, Kevin D. Kohl

**Affiliations:** Biological Sciences Department, Dietrich School of Arts and Sciences, University of Pittsburgh, Pittsburgh, PA, USA; Department of Obstetrics, Gynecology, and Reproductive Sciences, School of Medicine, University of Pittsburgh, Pittsburgh, PA, USA; Magee-Womens Research Institute, Pittsburgh, PA, USA; Department of Computational and Systems Biology, School of Medicine, University of Pittsburgh, Pittsburgh, PA, USA; Department of Epidemiology and Biostatistics, Michigan State University, East Lansing, MI, USA

## Abstract

Gut microbial communities often mirror host phylogenetic relationships, an eco-evolutionary pattern known as phylosymbiosis. While phylosymbiosis is well documented in adult mammals, the developmental timing and mechanisms underlying its emergence remain unknown. Here, we use four captive-bred species of *Peromyscus* mice, a powerful model for studying natural variation in animal biology, to investigate the assembly of the intestinal microbiota and the emergence of phylosymbiotic signatures from birth through weaning. We combine 16S rRNA microbiome profiling with whole-tissue transcriptomics across three developmental stages (newborn, pre-weaning, and weaning) to test when during development the microbiome and host transcriptome exhibit evolutionary signatures. While parental feces and maternal mammary skin harbored phylosymbiotic communities, the intestines of newborn pups did not. Phylosymbiosis only emerged in pups at the pre-weaning stage of development and was sustained through weaning. Gut microbial diversity increased with age across species, and developmental stage was a stronger driver of community composition than host species identity, with a 1.5-2x larger effect size. Strikingly, host gene expression profiles showed the opposite pattern: transcriptome-based dendrograms were congruent with host phylogeny only at birth, not at later stages. Gene co-expression modules that showed correlation with host phylogenetic distance at birth were mainly enriched for metabolic pathways, such as lysosome activity, fat and vitamin digestion and absorption, and glycan metabolism. This work provides the first evidence, to our knowledge, in vertebrates that phylosymbiosis is not a fixed property of host-microbiome systems, but an emergent feature with distinct developmental dynamics in both the microbiome and the host transcriptome. Our results begin to reveal the complex and dynamic nature by which mammalian host-microbiome relationships are established and maintained across both evolutionary and developmental and time scales.
