## Supplementary material for "Phylosymbiosis in the making: Discordant developmental emergence of evolutionary signatures in the mammalian gut microbiome and host transcriptome": S2 Appendix

### Sheet: Newborn Correlation Results
			Unweighted Expression							Weighted Expression
			Normal (Method 1)			Bootstrapped (Method 2)				Normal (Method 3)			Bootstrapped (Method 4)
Module Name	Total # Runs	Times Sig Post-FDR	Mantel r	P	B-H adj. P	Mean P	Mean B-H adj. P	Min P	Times Sig Pre-FDR	Mantel r	P	B-H adj. P	Mean P	Mean B-H adj. P	Min P	Times Sig Pre-FDR
antiquewhite2	10	0	-0.508804	0.875	0.993056	0.45873	0.66945	0.4544	0	-0.337423	0.583333	0.722222	0.71013	1	0.7053	0
antiquewhite4	10	0	-0.677586	0.916667	0.993056	0.47167	0.66945	0.4685	0	-0.651955	0.916667	1	0.76302	1	0.7585	0
blue	10	0	0.963115	0.0416667	0.433333	0.36486	0.66945	0.3537	0	0.769481	0.0416667	0.361111	1	1	1	0
blue2	10	10	-0.129677	0.916667	0.993056	0.54071	0.66945	0.5334	0	-0.281641	1	1	2e-05	0.00052	0	10
blue4	10	0	0.66593	0.0416667	0.433333	0.4607	0.66945	0.4539	0	0.578836	0.0416667	0.361111	0.75823	1	0.7491	0
brown4	10	0	0.547677	0.25	0.590909	0.4904	0.66945	0.4821	0	0.0927634	0.375	0.677083	1	1	1	0		Legend
coral3	10	0	0.513784	0.208333	0.590909	0.46559	0.66945	0.4561	0	-0.0486963	0.375	0.677083	0.96022	1	0.9583	0		P <= 0.1
darkmagenta	10	0	0.827423	0.0833333	0.433333	0.2036	0.66945	0.1972	0	0.630913	0.0416667	0.361111	0.36714	1	0.3602	0		P <= 0.05
darkviolet	10	0	0.917975	0.125	0.464286	0.2722	0.66945	0.2657	0	0.947363	0.125	0.464286	0.09776	0.363109	0.0918	0
firebrick3	10	0	0.0688159	0.458333	0.70098	0.91597	0.91597	0.9097	0	-0.179952	0.541667	0.722222	0.78085	1	0.7745	0		Color Scale
grey60	10	10	-0.0751664	0.416667	0.677083	0.62663	0.740563	0.6202	0	-0.115126	0.416667	0.677083	0.00059	0.00767	0.0003	10		-1
honeydew	10	0	0.91549	0.25	0.590909	0.24708	0.66945	0.2418	0	0.961533	0.0833333	0.361111	0.02728	0.141665	0.0258	10		-0.5
indianred4	10	0	-0.418637	0.708333	0.920833	0.5037	0.66945	0.4948	0	-0.272089	0.666667	0.787879	0.99999	1	0.9999	0		0
lightcyan	10	0	0.52429	0.333333	0.619048	0.45047	0.66945	0.4452	0	-0.0114161	0.333333	0.677083	0.98594	1	0.9851	0		0.5
lightgreen	10	0	0.200672	0.208333	0.590909	0.5145	0.66945	0.5078	0	-0.157524	0.5	0.722222	0.73705	1	0.733	0		1
magenta4	10	0	0.321979	0.333333	0.619048	0.47992	0.66945	0.4745	0	0.560361	0.208333	0.677083	0.26395	0.857838	0.2543	0
orangered1	10	0	0.0849462	0.416667	0.677083	0.69013	0.780147	0.685	0	0.00994561	0.416667	0.677083	0.96316	1	0.9599	0
orchid	10	10	0.961573	0.0833333	0.433333	0.00607	0.10309	0.0044	10	0.963796	0.0833333	0.361111	0.00407	0.029055	0.0033	10
plum	10	0	0.125222	0.291667	0.619048	0.85622	0.890469	0.8511	0	0.144881	0.291667	0.677083	0.82926	1	0.8263	0
plum4	10	0	0.765198	0.125	0.464286	0.27275	0.66945	0.2666	0	0.408388	0.333333	0.677083	0.59671	1	0.5912	0
salmon2	10	0	-0.12778	0.5	0.722222	0.75138	0.813995	0.7479	0	0.0676419	0.333333	0.677083	0.87994	1	0.8747	0
salmon4	10	0	-0.517013	1	1	0.39663	0.66945	0.3879	0	-0.416138	1	1	0.54546	1	0.5381	0
skyblue	10	10	0.971542	0.0833333	0.433333	0.00793	0.10309	0.0069	10	0.972861	0.0833333	0.361111	0.00435	0.029055	0.004	10
thistle4	10	0	-0.484713	0.875	0.993056	0.46645	0.66945	0.4561	0	0.262373	0.5	0.722222	0.9462	1	0.9397	0
yellow3	10	0	-0.741564	1	1	0.40398	0.66945	0.3988	0	-0.719836	1	1	0.6415	1	0.6331	0
yellow4	10	0	-0.25503	0.541667	0.741228	0.51936	0.66945	0.5086	0	-0.306494	0.583333	0.722222	0.03508	0.152013	0.0328	10
	Mantel Correlation		# Modules					Mantel Correlation		# Modules
	Positive (>0.1)		14					Positive (>0.1)		11
	Negative (<-0.1)		9					Negative (<-0.1)		10
	Neutral -0.1 to 0.1		3					Neutral -0.1 to 0.1		5
	Ideal (>0.9)		5					Ideal (>0.9)		4

### Sheet: Pre-weaning Correlation Results
			Unweighted Expression							Weighted Expression
			Normal (Method 1)			Bootstrapped (Method 2)				Normal (Method 3)			Bootstrapped (Method 4)
Module Name	Total # Runs	Times Sig Post-FDR	Mantel r	P	B-H adj. P	Mean P	Mean B-H adj. P	Min P	Times Sig Pre-FDR	Mantel r	P	B-H adj. P	Mean P	Mean B-H adj. P	Min P	Times Sig Pre-FDR
alabaster	10	0	0.934947	0.0833333	0.714286	0.12391	0.79379	0.12	0	0.951206	0.0833333	0.833333	0.05331	0.497385	0.0516	0
apricot	10	0	0.768481	0.25	0.85	0.45819	0.79379	0.4506	0	0.937309	0.166667	0.852273	0.04006	0.497385	0.0378	10
bisque4	10	0	0.847748	0.166667	0.714286	0.37133	0.79379	0.3656	0	0.924152	0.208333	0.852273	0.16471	0.82355	0.157	0
blue	10	0	0.929484	0.125	0.714286	0.47965	0.79379	0.4713	0	0.920589	0.125	0.852273	0.65583	1	0.6519	0
blueviolet	10	0	-0.419191	0.708333	0.85	0.39498	0.79379	0.389	0	-0.435341	0.708333	0.885417	0.36004	1	0.3562	0
brown	10	0	0.191202	0.333333	0.85	0.35818	0.79379	0.3514	0	0.0851001	0.333333	0.852273	0.87054	1	0.8666	0		Legend
brown2	10	0	-0.115049	0.5	0.85	0.65762	0.79379	0.6472	0	-0.224793	0.625	0.852273	0.37382	1	0.3672	0		P <= 0.1
celadon	10	10	-0.0618034	0.583333	0.85	0.6299	0.79379	0.6218	0	0.533841	0.25	0.852273	0	0	0	10		P <= 0.05
coral2	10	0	-0.266226	0.541667	0.85	0.51284	0.79379	0.5077	0	-0.101537	0.541667	0.852273	1	1	1	0
darkolivegreen4	10	0	-0.419185	0.666667	0.85	0.38095	0.79379	0.3753	0	-0.305054	0.583333	0.852273	0.60682	1	0.5991	0		Color Scale
darkorange	10	0	0.495245	0.0833333	0.714286	0.46928	0.79379	0.463	0	0.0549083	0.5	0.852273	1	1	1	0		-1
darkslateblue	10	0	-0.217467	0.583333	0.85	0.66395	0.79379	0.6552	0	0.203548	0.458333	0.852273	0.68434	1	0.6769	0		-0.5
darkturquoise	10	0	-0.329709	0.916667	0.948276	0.6666	0.79379	0.6594	0	-0.379001	1	1	0.595	1	0.5878	0		0
deeppink	10	0	0.708662	0.166667	0.714286	0.32979	0.79379	0.3204	0	0.276978	0.333333	0.852273	0.72448	1	0.7178	0		0.5
firebrick3	10	0	0.145311	0.291667	0.85	0.5108	0.79379	0.5073	0	-0.0171395	0.666667	0.869565	1	1	1	0		1
firebrick4	10	0	-0.0388973	0.625	0.85	0.91733	0.91733	0.9151	0	-0.252702	1	1	0.47392	1	0.4679	0
green4	10	0	-0.153945	0.625	0.85	0.56212	0.79379	0.5576	0	-0.030746	0.333333	0.852273	0.90757	1	0.9036	0
honeydew	10	0	-0.18354	0.5	0.85	0.7166	0.793875	0.706	0	-0.133612	0.5	0.852273	0.793	1	0.7897	0
indianred4	10	0	0.749752	0.166667	0.714286	0.41216	0.79379	0.4076	0	0.821802	0.0833333	0.833333	0.31392	1	0.3069	0
ivory	10	0	0.364255	0.416667	0.85	0.57451	0.79379	0.5596	0	0.301777	0.416667	0.852273	0.64518	1	0.6392	0
lightslateblue	10	0	-0.419373	0.666667	0.85	0.366	0.79379	0.3574	0	-0.226558	0.583333	0.852273	0.92715	1	0.924	0
lightsteelblue	10	0	-0.39604	0.625	0.85	0.41139	0.79379	0.402	0	-0.564613	0.916667	1	0.08799	0.52794	0.0823	0
magenta4	10	0	-0.206237	0.583333	0.85	0.73834	0.793875	0.7325	0	-0.375906	0.625	0.852273	0.5178	1	0.5107	0
navajowhite	10	0	-0.120833	0.416667	0.85	0.50994	0.79379	0.5037	0	-0.0816561	0.416667	0.852273	0.73063	1	0.7227	0
palevioletred1	10	0	-0.507552	1	1	0.50994	0.79379	0.5001	0	-0.560322	1	1	0.06657	0.497385	0.0631	0
plum4	10	0	-0.421194	0.75	0.865385	0.49047	0.79379	0.4824	0	-0.27703	0.583333	0.852273	0.97931	1	0.9776	0
sienna3	10	0	-0.249926	0.708333	0.85	0.73788	0.793875	0.7294	0	0.175036	0.375	0.852273	0.82589	1	0.8199	0
skyblue2	10	0	-0.379147	0.833333	0.925926	0.89385	0.917307	0.8894	0	-0.341815	0.791667	0.913462	0.98157	1	0.9795	0
thistle2	10	0	0.948267	0.0416667	0.714286	0.21587	0.79379	0.2099	0	0.852874	0.0833333	0.833333	0.96257	1	0.9587	0
thistle3	10	0	-0.427723	0.916667	0.948276	0.43402	0.79379	0.4249	0	-0.286644	0.791667	0.913462	0.75405	1	0.7498	0
	Mantel Correlation		# Modules					Mantel Correlation		# Modules
	Positive (>0.1)		11					Positive (>0.1)		11
	Negative (<-0.1)		17					Negative (<-0.1)		14
	Neutral -0.1 to 0.1		2					Neutral -0.1 to 0.1		5
	Ideal (>0.9)		3					Ideal (>0.9)		4

### Sheet: Newborn KEGG
	CORRELATION SUMMARY								KEGG
	Mantel R		Mantel P (pre-FDR)									ShinyGO					STRING-db		DAVID
Module Name	Unweighted	Weighted	Unweighted	Mean Unweighted Bootstrap	Weighted	Mean Weighted Bootstrap	# Genes	# Genes with Gene Symbols	KEGG ID	Pathway Name	# Pathway Genes	% Genes* Mapped to Mmu	# Module Genes Assigned	FDR	Fold Enrichment	% Genes* Mapped to Mmu	# Module Genes Assigned	FDR	FDR	Fold Enrichment
Antiquewhite2	-0.508804	-0.337423	0.875	0.45873	0.583333	0.71013	107	87				94.3				94.3
Antiquewhite4	-0.677586	-0.651955	0.916667	0.47167	0.916667	0.76302	200	117				91.5				90.6
Blue	0.963115	0.769481	0.0416667	0.36486	0.0416667	1	3355	1921	mmu04146	Peroxisome		95.4				94.7	20	0.0456
Blue2	-0.129677	-0.281641	0.916667	0.54071	1	2e-05	79	40				90				90
Blue4	0.66593	0.578836	0.0416667	0.4607	0.0416667	0.75823	1582	1076	mmu03010	Ribosome	232	94.5	56	4.9e-29	6.3	93.2	54	1.31e-27	4.21e-26	5.73
									mmu05171	Coronavirus disease-COVID-19	303		48	1.2e-13	3.7				2.13e-11	3.35
									mmu00190	Oxidative phosphorylation	137		22	6.2e-06	3.7		21	0.00023	6.34e-05	3.46
									mmu00983	Drug metabolism-other enzymes	94		8	0.035	3.4
									mmu01250	Biosynthesis of nucleotide sugars	38		8	0.041	3.3
									mmu01232	Nucleotide metabolism	83		13	0.034	2.5
									mmu05415	Diabetic cardiomyopathy	209		27	0.00055	2.5				0.00435	2.3
									mmu05208	Chemical carcinogenesis-reactive oxygen species	225		27	0.00088	2.4				0.00734	2.21
									mmu05016	Huntington disease	304		38	0.00018	2.2		37	5.37e-05	0.00166	2.08
									mmu05012	Parkinson disease	266		32	0.00088	2.2		29	0.00048	0.0114	2
									mmu04932	Non-alcoholic fatty liver disease	158		18	0.032	2.2
									mmu04723	Retrograde endocannabinoid signaling	150		19	0.033	2.1		18	0.0106
									mmu03040	Spliceosome	253		18	0.043	2.1		18	0.0045
									mmu05014	Amyotrophic lateral sclerosis	370		42	0.00055	2		41	8.2e-05	0.00435	1.88
									mmu04714	Thermogenesis	233		25	0.018	2		24	0.0106
									mmu05020	Prion disease	269		29	0.012	2		28	0.0045
									mmu05010	Alzheimer disease	384		38	0.017	1.7		36	0.0019
									mmu05022	Pathways of neurodegeneration-multiple diseases	473		45	0.02	1.6
									mmu01100	Metabolic pathways	1630		119	0.024	1.3		114	0.00011
									mmu04130	SNARE interactions in vesicular transport							7	0.0406
Brown4	0.547677	0.0927634	0.25	0.4904	0.375	1	637	441				96.8				96.8
Coral3	0.513784	-0.0486963	0.208333	0.46559	0.375	0.96022	290	195	mmu04919	Thyroid hormone signaling pathway	120	95.9	8	0.023	5.4	94.9	8	0.0042
									mmu00310	Lysine degradation							5	0.0398
									mmu00640	Propanoate metabolism							4	0.0398
									mmu05160	Hepatitis C							7	0.043
Darkmagenta	0.827423	0.630913	0.0833333	0.2036	0.0416667	0.36714	397	299				99.3				97.4
Darkviolet	0.917975	0.947363	0.125	0.2722	0.125	0.09776	293	237				97.5				97
Firebrick3	0.0688159	-0.179952	0.458333	0.91597	0.541667	0.78085	53	38				103				100
Grey60	-0.0751664	-0.115126	0.416667	0.62663	0.416667	0.00059	379	175				94.3				93.2
Honeydew	0.91549	0.961533	0.25	0.24708	0.0833333	0.02728	239	203	mmu01100	Metabolic pathways	1630	97				96.6	30	0.0199
									mmu00512	Mucin type O-glycan biosynthesis							4	0.0304
Indianred4	-0.418637	-0.272089	0.708333	0.5037	0.666667	0.99999	705	439				96.6				95.5
Lightcyan	0.52429	-0.0114161	0.333333	0.45047	0.333333	0.98594	2400	1723	mmu03050	Proteasome	47	97.2	22	7.7e-09	4.4	96.1	21	1.74e-07
									mmu03010	Ribosome	232		54	1.6e-16	3.7		55	1.76e-18
									mmu00190	Oxidative phosphorylation	137		32	1.5e-08	3.2		32	3.69e-06
									mmu03008	Ribosome biogenesis in eukaryotes	119		25	4.3e-06	3.1		25	1.39e-06
									mmu03040	Spliceosome	253		41	7.7e-09	2.8		42	9.54e-11
									mmu05012	Parkinson disease	266		61	2e-10	2.5		60	2.54e-11
									mmu05020	Prion disease	269		59	2e-09	2.4		58	2.23e-09
									mmu05016	Huntington disease	304		68	1.8e-10	2.4		67	5.63e-11
									mmu03018	RNA degradation	82		18	0.011	2.3		19	0.001
									mmu05014	Amyotrophic lateral sclerosis	370		76	5e-10	2.2		73	3.4e-10
									mmu04932	Non-alcoholic fatty liver disease	158		30	0.00054	2.2		29	0.00041
									mmu04714	Thermogenesis	233		43	4e-05	2.1		42	2.75e-05
									mmu04120	Ubiquitin mediated proteolysis	149		32	0.0018	2		30	0.00011
									mmu04137	Mitophagy-animal	99		22	0.021	2		13	0.0428
									mmu05203	Viral carcinogenesis	222		31	0.018	1.8		30	0.0106
									mmu05171	Coronavirus disease-COVID-19	303		37	0.011	1.7
									mmu05022	Pathways of neurodegeneration-multiple diseases	473		78	2.8e-05	1.7
									mmu05132	Salmonella infection	250		43	0.0087	1.7		34	0.0028
									mmu05010	Alzheimer disease	384		60	0.00089	1.7		60	5.41e-06
									mmu04144	Endocytosis	265		44	0.011	1.6		43	0.00011
									mmu03013	RNA transport							38	2.45e-06
									mmu05017	Spinocerebellar ataxia							27	0.001
									mmu03022	Basal transcription factors							11	0.0209
									mmu04141	Protein processing in endoplasmic reticulum							26	0.0229
									mmu04723	Retrograde endocannabinoid signaling							23	0.026
									mmu03015	mRNA surveillance pathway							17	0.0307
									mmu03020	RNA polymerase							8	0.0492
Lightgreen	0.200672	-0.157524	0.208333	0.5145	0.5	0.73705	368	242				97.5				96.7
Magenta4	0.321979	0.560361	0.333333	0.47992	0.208333	0.26395	3266	2767	mmu05033	Nicotine addiction	40	97.5	18	6.5e-06	3.3	97.2			2.4e-05	3.4
									mmu04512	ECM-receptor interaction	89		43	6.1e-11	2.9		43	1.27e-09	1.95e-12	3.2
									mmu04974	Protein digestion and absorption	108		38	1.4e-06	2.4		37	1.22e-05	4.63e-07	2.54
									mmu04820	Cytoskeleton in muscle cells	231		87	2.7e-14	2.4				3.9e-17	2.57
									mmu04713	Circadian entrainment	98		37	1.8e-06	2.4		34	1.29e-05	1.03e-05	2.37
									mmu05032	Morphine addiction	91		34	5.8e-06	2.3		33	1.27e-05	2.69e-06	2.49
									mmu04727	GABAergic synapse	89		31	1.7e-05	2.3		30	8.67e-05	2.4e-05	2.43
									mmu04725	Cholinergic synapse	112		46	2e-07	2.3		46	1.61e-08	9.24e-08	2.42
									mmu04925	Aldosterone synthesis and secretion	104		35	6.9e-06	2.3		31	0.00012	3.96e-05	2.29
									mmu05414	Dilated cardiomyopathy	103		39	5.8e-06	2.2		35	3.36e-06	4.63e-07	2.44
									mmu04261	Adrenergic signaling in cardiomyocytes	156		56	8.3e-08	2.2		47	1.52e-06	1.86e-07	2.22
									mmu04080	Neuroactive ligand-receptor interaction	391		93	7.1e-12	2.1		90	2.89e-07	1.81e-14	2.29
									mmu04022	cGMP-PKG signaling pathway	171		56	1.5e-06	2		54	3.89e-07	1.18e-06	2.06
									mmu04510	Focal adhesion	202		72	4.1e-08	2		74	1.66e-11	5.8e-10	2.18
									mmu04514	Cell adhesion molecules	176		46	1.5e-05	2				8.17e-07	2.24
									mmu04020	Calcium signaling pathway	254		80	8.9e-09	2		60	2.36e-07	3.66e-09	2.05
									mmu04360	Axon guidance	181		65	1.1e-06	1.9		64	1.27e-09	7.44e-08	2.07
									mmu04081	Hormone signaling	218		56	1.3e-05	1.9				3.04e-06	1.99
									mmu04015	Rap1 signaling pathway	214		65	1.6e-05	1.8		61	9.67e-07	1.41e-05	1.83
									mmu04151	PI3K-Akt signaling pathway	365		98	1.9e-06	1.7		95	1.61e-08	2.19e-08	1.81
									mmu05200	Pathways in cancer							115	2.39e-06	2.45e-05	1.5
									mmu04926	Relaxin signaling pathway							41	1.33e-05	0.000106	1.97
									mmu04611	Platelet activation							39	2.02e-05	0.000106	1.99
									mmu05412	Arrhythmogenic right ventricular cardiomyopathy							29	3.56e-05	5.82e-05	2.28
									mmu04921	Oxytocin signaling pathway							43	3.88e-05	0.000299	1.84
									mmu04724	Glutamatergic synapse							36	4.57e-05	0.000226	2.01
									mmu04014	Ras signaling pathway							57	5.88e-05	0.00365	1.55
									mmu04270	Vascular smooth muscle contraction							40	5.88e-05	0.000106	1.97
									mmu04911	Insulin secretion							29	6.32e-05	4.55e-05	2.31
									mmu04810	Regulation of actin cytoskeleton							54	7.34e-05	0.00166	1.58
									mmu04010	MAPK signaling pathway							67	8.15e-05	0.0119	1.42
									mmu05410	Hypertrophic cardiomyopathy							30	0.0001	3.91e-05	2.23
									mmu05205	Proteoglycans in cancer							49	0.00027	0.0267	1.46
									mmu04024	cAMP signaling pathway							50	0.00042	0.0015	1.63
										Taste transduction									3.64e-05	2.74
										Serotonergic synapse									5.68e-05	2.22
										Amoebiasis									0.000139	2.25
										Cardiac muscle contraction									0.000484	2.61
										Salivary secretion									0.00228	2.16
										Retrograde endocannabinoid signaling									0.00364	1.74
										Wnt signaling pathway									0.00466	1.65
										Dopaminergic synapse									0.00637	1.73
										Human papillomavirus infection									0.0106	1.41
										Alcoholism									0.0124	1.77
										Leukocyte transendothelial migration									0.0141	1.73
										Regulation of lipolysis in adipocytes									0.0199	2.04
										Inflammatory mediator regulation of TRP channels									0.0265	1.74
										Small cell lung cancer									0.0313	1.74
										Apelin signaling pathway									0.0313	1.58
										MicroRNAs in cancer									0.0354	1.51
										Hedgehog signaling pathway									0.0354	1.97
										GnRH secretion									0.0425	1.89
										Cytokine-cytokine receptor interaction									0.0425	1.47
										Olfactory transduction									0.0477	2.23
Orangered1	0.0849462	0.00994561	0.416667	0.69013	0.416667	0.96316	213	161				93.8				92.6
Orchid	0.961573	0.963796	0.0833333	0.00607	0.0833333	0.00407	716	584	mmu00053	Ascorbate and aldarate metabolism	31	97.3	5	0.00065	13.4	96.6			0.00475	11.9
									mmu00040	Pentose and glucuronate interconversions	36		5	0.0031	10.1
									mmu04977	Vitamin digestion and absorption	26		8	0.0001	9.2		8	0.00011	0.0014	7.76
									mmu04975	Fat digestion and absorption	43		8	0.00065	6.9		9	0.00032	0.0081	5.58
									mmu00220	Arginine biosynthesis	21		5	0.018	6.7		5	0.0147
									mmu00051	Fructose and mannose metabolism	36		7	0.0041	6		6	0.0185
									mmu04979	Cholesterol metabolism	50		10	0.00056	5.6		8	0.0043
									mmu04142	Lysosome	136		23	1.5e-07	4.7		24	2.52e-10	4.75e-06	4
									mmu00330	Arginine and proline metabolism	54		8	0.0082	4.6		8	0.006	0.0492	4.15
									mmu00561	Glycerolipid metabolism	63		9	0.006	4.4		10	0.00075	0.0125	4.12
									mmu00010	Glycolysis/Gluconeogenesis	65		8	0.027	3.8		8	0.0185
									mmu01100	Metabolic pathways	1630		91	2.6e-06	1.8		84	3.35e-08	0.00296	1.49
									mmu04146	Peroxisome							9	0.0188
Plum	0.125222	0.144881	0.291667	0.85622	0.291667	0.82926	205	165				98.2				97.6
Plum4	0.765198	0.408388	0.125	0.27275	0.333333	0.59671	3627	2611	mmu04070	Phosphatidylinositol signaling system	96	97.2	35	0.0015	2.1	96.6	35	2.44e-05	0.00124	2.18
									mmu00562	Inositol phosphate metabolism	72		26	0.011	2.1		26	0.00058	0.0155	2.13
									mmu03013	Nucleocytoplasmic transport	116		34	0.0028	2				0.00124	2.15
									mmu54650	Polycomb repressive complex									0.0155	2.09
									mmu04140	Autophagy - animal							39	0.00055	0.0495	1.63
									mmu04141	Protein processing in endoplasmic reticulum							39	0.0164
									mmu04120	Ubiquitin mediated proteolysis							34	0.0184
									mmu04218	Cellular senescence							38	0.0184
									mmu01521	EGFR tyrosine kinase inhibitor resistance							22	0.0246
									mmu03018	RNA degradation							22	0.0246
									mmu04919	Thyroid hormone signaling pathway							29	0.0246
									mmu05235	PD-L1 expression and PD-1 checkpoint pathway in cancer							23	0.0246
									mmu04144	Endocytosis							49	0.0256
									mmu05211	Renal cell carcinoma							19	0.0256
									mmu05212	Pancreatic cancer							20	0.0272
									mmu05220	Chronic myeloid leukemia							20	0.0291
									mmu01522	Endocrine resistance							23	0.0306
									mmu04910	Insulin signaling pathway							30	0.0306
									mmu04012	ErbB signaling pathway							21	0.0328
									mmu04550	Signaling pathways regulating pluripotency of stem cells							30	0.0414
									mmu04520	Adherens junction							18	0.0435
									mmu04922	Glucagon signaling pathway							23	0.0435
									mmu04935	Growth hormone synthesis, secretion and action							26	0.0435
									mmu05017	Spinocerebellar ataxia							30	0.0435
									mmu05135	Yersinia infection							27	0.0435
									mmu05163	Human cytomegalovirus infection							44	0.0435
									mmu05170	Human immunodeficiency virus 1 infection							43	0.0435
									mmu05205	Proteoglycans in cancer							38	0.0435
									mmu05206	MicroRNAs in cancer							33	0.0435
									mmu05210	Colorectal cancer							21	0.0435
									mmu05213	Endometrial cancer							16	0.0435
									mmu05231	Choline metabolism in cancer							23	0.0435
									mmu04071	Sphingolipid signaling pathway							26	0.047
									mmu04530	Tight junction							31	0.047
									mmu05223	Non-small cell lung cancer							17	0.0471
									mmu05161	Hepatitis B							32	0.0482
									mmu03460	Fanconi anemia pathway							14	0.0484
									mmu04660	T cell receptor signaling pathway							23	0.0484
									mmu04931	Insulin resistance							24	0.0484
									mmu04068	FoxO signaling pathway							27	0.0488
Salmon2	-0.12778	0.0676419	0.5	0.75138	0.333333	0.87994	70	62				95.2				93.5
Salmon4	-0.517013	-0.416138	1	0.39663	1	0.54546	116	98	mmu00020	Citrate cycle (TCA cycle)	32	95.9	3	0.036	16.9	95.9	3	0.0375
									mmu01210	2-Oxocarboxylic acid metabolism	34		3	0.036	16.2		3	0.014
									mmu01230	Biosynthesis of amino acids	77		6	0.00063	14.4		6	0.00051
									mmu01200	Carbon metabolism	120		6	0.0052	8.9		6	0.0031
Skyblue	0.971542	0.972861	0.0833333	0.00793	0.0833333	0.00435	237	208	mmu00511	Other glycan degradation	18	98.1	3	0.026	14.4	96.2	3	0.046
									mmu04744	Phototransduction	27		3	0.026	14.4
									mmu00531	Glycosaminoglycan degradation	21		3	0.026	13.5		3	0.046
									mmu04979	Cholesterol metabolism	50		5	0.026	7.8		5	0.021
									mmu04142	Lysosome	136		13	5.9e-06	7.4		12	2.32e-06	0.000313	6.01
									mmu04720	Long-term potentiation	67		5	0.026	6
									mmu05214	Glioma	75		6	0.026	5.8
									mmu03320	PPAR signaling pathway	89		5	0.033	5.6		5	0.046
									mmu04922	Glucagon signaling pathway	104		7	0.026	5.4
									mmu04912	GnRH signaling pathway	90		6	0.026	5.2
									mmu04662	B cell receptor signaling pathway	80		5	0.04	5.1
									mmu04910	Insulin signaling pathway	140		9	0.015	4.8		7	0.0358
									mmu05231	Choline metabolism in cancer	98		6	0.033	4.4		6	0.0358
									mmu04915	Estrogen signaling pathway	134		7	0.026	4.3
									mmu04722	Neurotrophin signaling pathway	121		7	0.026	4.3
									mmu04931	Insulin resistance	110		6	0.048	4		6	0.046
									mmu04371	Apelin signaling pathway	137		7	0.033	3.9
									mmu04148	Efferocytosis	163		8	0.026	3.8
									mmu04014	Ras signaling pathway	235		10	0.026	3.4		8	0.046
									mmu01100	Metabolic pathways	1630		31	0.033	1.7		27	0.047
									mmu04068	FoxO signaling pathway							6	0.046
									mmu04150	mTor signaling pathway							5	0.046
Thistle4	-0.484713	0.262373	0.875	0.46645	0.5	0.9462	46	16				81.3				81.2
Yellow3	-0.741564	-0.719836	1	0.40398	1	0.6415	60	43	mmu00270	Cysteine and methionine metabolism	54	97.7	3	0.014	22.8	97.7	3	0.0478
Yellow4	-0.25503	-0.306494	0.541667	0.51936	0.583333	0.03508	619	275				94.9				94.2
	Color Scale			Legend
	-1			P <= 0.1
	-0.5			P <= 0.05
	0
	0.5
	1

### Sheet: Pre-Weaning KEGG
	CORRELATION SUMMARY								KEGG
	Mantel R		Mantel P (pre-FDR)									ShinyGO					STRING-db		DAVID
Module Name	Unweighted	Weighted	Unweighted	Mean Unweighted Bootstrap	Weighted	Mean Weighted Bootstrap	# Genes	# Genes with Gene Symbols	KEGG ID	Pathway Name	# Pathway Genes	% Genes* Mapped to Mmu	# Module Genes Assigned	FDR	Fold Enrichment	% Genes* Mapped to Mmu	# Module Genes Assigned	FDR	# Module Genes Assigned	B-H	Fold Enrichment
Alabaster	0.934947	0.951206	0.0833333	0.12391	0.0833333	0.05331	78	48				100				100
Apricot	0.768481	0.937309	0.25	0.45819	0.166667	0.04006	826	547	mmu03010	Ribosome	232	96.5	34	5e-18	7.3	95.6	34	2.13e-20
									mmu05171	Coronavirus disease-COVID-19	303		27	9.8e-08	4
Bisque4	0.847748	0.924152	0.166667	0.37133	0.208333	0.16471	129	107	mmu05150	Staphylococcus aureus infection	121	97.2	4	0.0038	14.6	97.2
									mmu04650	Natural killer cell mediated cytotoxicity	116		7	0.00021	13		6	0.0017
									mmu04664	Fc epsilon RI signaling pathway	66		5	0.0026	11.7		5	0.0017
									mmu04613	Neutrophil extracellular trap formation	204		7	0.00045	10.5
									mmu04670	Leukocyte transendothelial migration	118		7	0.00062	9.4		7	0.00056
									mmu05146	Amoebiasis	108		5	0.0042	9.1		5	0.0065
									mmu04610	Complement and coagulation cascades	94		4	0.019	8.6		4	0.0361
									mmu04514	Cell adhesion molecules	176		7	0.0016	7.7		7	0.0015
									mmu04611	Platelet activation	126		6	0.0041	7.2		6	0.0017
									mmu04062	Chemokine signaling pathway	191		7	0.0037	6.2		7	0.0017
									mmu04015	Rap1 signaling pathway	214		8	0.0027	5.7		8	0.0015
									mmu04060	Cytokine-cytokine receptor interaction	293		7	0.005	5.5
									mmu05135	Yersinia infection	136		5	0.036	5.4
									mmu04072	Phospholipase D signaling pathway	149		5	0.044	5.1		5	0.0292
Blue	0.929484	0.920589	0.125	0.47965	0.125	0.65583	2366	1292				95.6				95.1
Blueviolet	-0.419191	-0.435341	0.708333	0.39498	0.708333	0.36004	179	155	mmu03050	Proteasome	47	101	5	0.0071	10.7	98.1	5	0.0032
									mmu01250	Biosynthesis of nucleotide sugars	38		4	0.019	10.6
									mmu00520	Amino sugar and nucleotide sugar metabolism	39		4	0.02	10		4	0.0287
									mmu04141	Protein processing in endoplasmic reticulum	171		9	0.0071	5.1		9	0.0008
									mmu05203	Viral carcinogenesis	222		8	0.013	4.9		8	0.0076
									mmu04144	Endocytosis	265		12	0.0018	4.8		11	0.0008
									mmu05169	Epstein-Barr virus infection	224		8	0.018	4.5		8	0.0116
Brown	0.191202	0.0851001	0.333333	0.35818	0.333333	0.87054	1622	1036	mmu01100	Metabolic pathways	1360	95.8				95	102	0.0392
Brown2	-0.115049	-0.224793	0.5	0.65762	0.625	0.37382	154	110	mmu04620	Toll-like receptor signaling pathway		95.5				95.5	5	0.0436
Celadon	-0.0618034	0.533841	0.583333	0.6299	0.25	0	352	244				96.3				94.3
Coral2	-0.266226	-0.101537	0.541667	0.51284	0.541667	1	397	170				94.7				94.7
Darkolivegreen4	-0.419185	-0.305054	0.666667	0.38095	0.583333	0.60682	95	73	mmu05340	Primary immunodeficiency	36	97.3	6	1.7e-07	44.5	97.3	6	7.41e-07
									mmu04640	Hematopoietic cell lineage	94		9	8.8e-10	31.5		9	1.06e-08
									mmu04662	B cell receptor signaling pathway	80		7	1.7e-06	20.1		6	1.93e-05
									mmu04672	Intestinal immune network for IgA production	43		2	0.047	16.1
									mmu04514	Cell adhesion molecules	176		8	4.5e-06	13		8	6.86e-06
									mmu04061	Viral protein interaction with cytokine and cytokine receptor	94		3	0.018	12
									mmu05235	PD-L1 expression and PD-1 checkpoint pathway in cancer	88		5	0.00089	11.7		5	0.00055
									mmu04064	NF-kappa B signaling pathway	107		5	0.00089	11.6
									mmu04660	T cell receptor signaling pathway	122		6	0.00032	10.8		6	9.65e-05
									mmu05323	Rheumatoid arthritis	87		3	0.026	10.3
									mmu04659	Th17 cell differentiation	105		4	0.0085	9.8		4	0.0139
									mmu04060	Cytokine-cytokine receptor interaction	293		8	4.8e-05	9.2		8	0.00023
									mmu04658	Th1 and Th2 cell differentiation	88		3	0.042	8.5
									mmu04650	Natural killer cell mediated cytotoxicity	116		3	0.044	8.1
									mmu05169	Epstein-Barr virus infection	224		5	0.013	6.2		5	0.0241
Darkorange	0.495245	0.0549083	0.0833333	0.46928	0.5	1	714	498	mmu04142	Lysosome		96.2				94.8	12	0.0165
Darkslateblue	-0.217467	0.203548	0.583333	0.66395	0.458333	0.68434	3416	2404	mmu04141	Protein processing in endoplasmic reticulum		97				96.6	45	0.00014
									mmu04530	Tight junction							37	0.0039
									mmu04070	Phosphatidylinositol signaling system							26	0.0071
									mmu04140	Autophagy - animal							33	0.0071
									mmu04210	Apoptosis							32	0.0082
									mmu04666	Fc gamma R-mediated phagocytosis							23	0.012
									mmu04072	Phospholipase D signaling pathway							32	0.0179
									mmu04120	Ubiquitin mediated proteolysis							31	0.0179
									mmu04215	Apoptosis - multiple species							12	0.0179
									mmu04392	Hippo signaling pathway - multiple species							11	0.0179
									mmu04810	Regulation of actin cytoskeleton							41	0.0179
									mmu05132	Salmonella infection							42	0.0179
									mmu05160	Hepatitis C							33	0.0179
									mmu05206	MicroRNAs in cancer							34	0.0179
									mmu05211	Renal cell carcinoma							18	0.0179
									mmu05231	Choline metabolism in cancer							24	0.0179
									mmu00310	Lysine degradation							17	0.0186
									mmu00562	Inositol phosphate metabolism							19	0.0186
									mmu04390	Hippo signaling pathway							32	0.0186
									mmu05135	Yersinia infection							27	0.0186
									mmu05205	Proteoglycans in cancer							38	0.0186
									mmu05212	Pancreatic cancer							19	0.0186
									mmu04910	Insulin signaling pathway							28	0.0222
									mmu05200	Pathways in cancer							81	0.0245
									mmu04144	Endocytosis							44	0.0299
									mmu04014	Ras signaling pathway							40	0.0349
									mmu04071	Sphingolipid signaling pathway							25	0.0349
									mmu04360	Axon guidance							33	0.0349
									mmu04380	Osteoclast differentiation							25	0.0349
									mmu05145	Toxoplasmosis							23	0.0349
									mmu05170	Human immunodeficiency virus 1 infection							40	0.0349
									mmu04150	mTOR signaling pathway							30	0.0365
									mmu04625	C-type lectin receptor signaling pathway							23	0.0379
									mmu04660	T cell receptor signaling pathway							22	0.0391
									mmu05161	Hepatitis B							30	0.0458
									mmu04668	TNF signaling pathway							23	0.0462
									mmu05220	Chronic myeloid leukemia							17	0.0464
									mmu04928	Parathyroid hormone synthesis, secretion and action							22	0.0468
Darkturquoise	-0.329709	-0.379001	0.916667	0.6666	1	0.595	1282	1138	mmu00532	Glycosaminoglycan biosynthesis-chondroitin sulfate/dermatan sulfate	21	98.2	6	0.031	4.1	98.2	7	0.0041
									mmu04260	Cardiac muscle contraction	87		11	0.0069	3.3
									mmu04820	Cytoskeleton in muscle cells	231		48	9.1e-11	3.2
									mmu05414	Dilated cardiomyopathy	103		22	0.0001	3.1		20	3.54e-05
									mmu04512	ECM-receptor interaction	89		19	0.0003	3.1		19	4.76e-05
									mmu05410	Hypertrophic cardiomyopathy	100		20	0.0003	3		18	0.00014
									mmu05412	Arrhythmogenic right ventricular cardiomyopathy	86		17	0.0018	2.8		16	0.00026
									mmu04974	Protein digestion and absorption	108		19	0.00086	2.8		18	0.00071
									mmu05217	Basal cell carcinoma	63		12	0.017	2.8		12	0.0041
									mmu04020	Calcium signaling pathway	254		41	8.2e-06	2.4		32	7.08e-06
									mmu04270	Vascular smooth muscle contraction	144		21	0.0049	2.3		22	0.00024
									mmu04510	Focal adhesion	202		35	0.0001	2.3		37	7.06e-08
									mmu04080	Neuroactive ligand-receptor interaction	391		43	2e-05	2.3		43	4.76e-05
									mmu04713	Circadian entrainment	98		15	0.031	2.2		15	0.0041
									mmu04310	Wnt signaling pathway	175		25	0.0062	2.1		24	0.00025
									mmu04514	Cell adhesion molecules	176		20	0.024	2.1
									mmu04022	cGMP-PKG signaling pathway	171		23	0.015	2		24	0.00048
									mmu04261	Adrenergic signaling in cardiomyocytes	156		21	0.031	2		20	0.0021
									mmu04151	PI3K-Akt signaling pathway	365		45	0.0018	1.8		43	4.76e-05
									mmu04010	MAPK signaling pathway	299		37	0.02	1.7		38	4.76e-05
									mmu05205	Proteoglycans in cancer							27	0.00035
									mmu04014	Ras signaling pathway							29	0.00048
									mmu05200	Pathways in cancer							50	0.0013
									mmu04810	Regulation of actin cytoskeleton							26	0.0019
									mmu04015	Rap1 signaling pathway							24	0.0062
									mmu04921	Oxytocin signaling pathway							19	0.0062
									mmu04670	Leukocyte transendothelial migration							16	0.0075
									mmu04024	cAMP signaling pathway							23	0.0112
									mmu04611	Platelet activation							16	0.0124
									mmu05224	Breast cancer							18	0.0134
									mmu04340	Hedgehog signaling pathway							9	0.0219
									mmu04514	Cell adhesion molecules							18	0.026
									mmu05165	Human papillomavirus infection							31	0.0306
Deeppink	0.708662	0.276978	0.166667	0.32979	0.333333	0.72448	57	44				65.9				62.2
Firebrick3	0.145311	-0.0171395	0.291667	0.5108	0.666667	1	456	273	mmu00260	Glycine, serine and threonine metabolism		94.9				94.2	5	0.0473
Firebrick4	-0.0388973	-0.252702	0.625	0.91733	1	0.47392	1074	921	mmu05033	Nicotine addiction	40	96.2	10	0.00072	5.9	96	10	0.003
									mmu04260	Cardiac muscle contraction	87		9	0.033	3.4
									mmu04721	Synaptic vesicle cycle	77		13	0.012	3.2		12	0.0072
									mmu04724	Glutamatergic synapse	115		18	0.0055	2.8		16	0.0039
									mmu04261	Adrenergic signaling in cardiomyocytes	156		23	0.0015	2.7		17	0.0081
									mmu04911	Insulin secretion	86		13	0.033	2.7		11	0.0269
									mmu05032	Morphine addiction	91		13	0.033	2.6		12	0.0212
									mmu04725	Cholinergic synapse	112		17	0.014	2.6		17	0.003
									mmu04728	Dopaminergic synapse	135		17	0.033	2.3		16	0.0081
									mmu04080	Neuroactive ligand-receptor interaction	391		29	0.021	1.9		29	0.0212
									mmu04360	Axon guidance							20	0.0066
Green4	-0.153945	-0.030746	0.625	0.56212	0.333333	0.90757	129	96	mmu03010	Ribosome	232	97.9	9	1.8e-05	10.8	96.9	8	3.74e-05
Honeydew	-0.18354	-0.133612	0.5	0.7166	0.5	0.793	74		mmu05171	Coronavirus disease-COVID-19	303		8	0.0017	6.7
								60				98.3				98.3
Indianred4	0.749752	0.821802	0.166667	0.41216	0.0833333	0.31392	174	139	mmu05210	Colorectal cancer	88	99.3				98.6	5	0.0293
									mmu05169	Epstein-Barr virus infection	224						9	0.0038
									mmu05203	Viral carcinogenesis	222
									mmu05163	Human cytomegalovirus infection	249						7	0.0478
									mmu05014	Amyotrophic lateral sclerosis	370						9	0.0451
									mmu00900	Terpenoid backbone biosynthesis							3	0.0451
									mmu04110	Cell cycle							6	0.0243
Ivory	0.364255	0.301777	0.416667	0.57451	0.416667	0.64518	355	329	mmu04512	ECM-receptor interaction	89	97.9	12	1.6e-05	6.7	97.9	12	2.67e-06
									mmu04820	Cytoskeleton in muscle cells	231		21	5.7e-07	4.8
									mmu05146	Amoebiasis	108		8	0.0084	4.7		8	0.0076
									mmu04933	AGE-RAGE signaling pathway in diabetic complications	101		9	0.0084	4.2		10	0.00036
									mmu04974	Protein digestion and absorption	108		8	0.014	4.2		8	0.0088
									mmu05412	Arrhythmogenic right ventricular cardiomyopathy	86		7	0.03	4.2
									mmu04510	Focal adhesion	202		17	8.5e-05	3.9		17	2.67e-06
									mmu04022	cGMP-PKG signaling pathway	171		12	0.0042	3.7		12	0.00067
									mmu04926	Relaxin signaling pathway	129		10	0.011	3.6		11	0.00038
									mmu04151	PI3K-Akt signaling pathway	365		24	1.6e-05	3.4		24	5.66e-07
									mmu05205	Proteoglycans in cancer	204		13	0.011	3		13	0.00067
									mmu05200	Pathways in cancer							21	0.0024
									mmu04015	Rap1 signaling pathway							11	0.0115
									mmu04350	TGF-beta signaling pathway							7	0.019
									mmu05165	Human papillomavirus infection							14	0.0196
									mmu05206	MicroRNAs in cancer							9	0.0196
									mmu04360	Axon guidance							9	0.0339
									mmu04810	Regulation of actin cytoskeleton							10	0.0339
									mmu04540	Gap junction							6	0.0393
									mmu04611	Platelet activation							7	0.0478
Lightslateblue	-0.419373	-0.226558	0.666667	0.366	0.583333	0.92715	214	161				99.4				97.5
Lightsteelblue	-0.39604	-0.564613	0.625	0.41139	0.916667	0.08799	96	35				97.1				97.1
Magenta4	-0.206237	-0.375906	0.583333	0.73834	0.625	0.5178	195	96				97.9				95.9
Navajowhite	-0.120833	-0.0816561	0.416667	0.50994	0.416667	0.73063	147	114				98.2				98.2
Palevioletred1	-0.507552	-0.560322	1	0.50994	1	0.06657	550	353				97.2				96.1
Plum4	-0.421194	-0.27703	0.75	0.49047	0.583333	0.97931	56	17	mmu04061	Viral protein interaction with cytokine and cytokine receptor	94	94.1	2	0.043	35.6	88.2
									mmu04640	Hematopoietic cell lineage	94		2	0.043	31.1
									mmu05323	Rheumatoid arthritis	87		2	0.043	30.5
									mmu04060	Cytokine-cytokine receptor interaction	293		3	0.043	15.4
Sienna3	-0.249926	0.175036	0.708333	0.73788	0.375	0.82589	1919	1294	mmu00190	Oxidative phosphorylation	137	96.6	44	8.2e-23	6	95	43	1.9e-15
									mmu03050	Proteasome	47		20	1.7e-09	5.3		19	3.13e-08
									mmu03010	Ribosome	232		49	1.7e-18	4.4		50	2.18e-20
									mmu05012	Parkinson disease	266		67	2.6e-20	3.7		63	1.5e-18
									mmu05020	Prion disease	269		60	1.3e-15	3.3		59	9.1e-15
									mmu04714	Thermogenesis	233		48	8.6e-12	3.2		46	1.91e-10
									mmu05016	Huntington disease	304		64	6e-15	3.1		63	9.1e-15
									mmu04932	Non-alcoholic fatty liver disease	158		31	3.6e-07	3		30	7.37e-07
									mmu05208	Chemical carcinogenesis-reactive oxygen species	225		42	1.6e-09	3
									mmu05415	Diabetic cardiomyopathy	209		38	7.3e-08	2.8
									mmu04723	Retrograde endocannabinoid signaling	150		31	2.8e-06	2.8		30	5.41e-07
									mmu05014	Amyotrophic lateral sclerosis	370		67	3e-12	2.6		64	5.24e-12
									mmu05010	Alzheimer disease	384		68	8.6e-12	2.6		65	1.66e-12
									mmu05022	Pathways of neurodegeneration-multiple diseases	473		76	3.1e-10	2.2
									mmu03040	Spliceosome	253		24	0.003	2.2		24	8.73e-05
									mmu05171	Coronavirus disease-COVID-19	303		31	0.0048	1.9
									mmu01100	Metabolic pathways	1630		140	0.03	1.3		132	0.00013
Skyblue2	-0.379147	-0.341815	0.833333	0.89385	0.791667	0.98157	1064	796				96.7				95.4
Thistle2	0.948267	0.852874	0.0416667	0.21587	0.0833333	0.96257	124	64				92.2				92.2
Thistle3	-0.427723	-0.286644	0.916667	0.43402	0.791667	0.75405	1906	1540	mmu00514	Other types of O-glycan biosynthesis	43	96.9	13	0.019	3.1	96.4	14	0.0027
									mmu03013	Nucleocytoplasmic transport	116		22	0.023	2.2
									mmu04218	Cellular senescence	179		30	0.019	2.1		29	0.0038
									mmu00512	Mucin type O-glycan biosynthesis							10	0.0111
	Color Scale			Legend
	-1			P <= 0.1
	-0.5			P <= 0.05
	0
	0.5
	1
